# Hemimetabolous insects elucidate the origin of sexual development via alternative splicing

**DOI:** 10.1101/587964

**Authors:** Judith Wexler, Emily K. Delaney, Xavier Belles, Coby Schal, Ayako Wada-Katsumata, Matthew Amicucci, Artyom Kopp

## Abstract

Insects are the only animals in which sexual differentiation is controlled by sex-specific RNA splicing. The *doublesex* (*dsx*) transcription factor produces distinct male and female protein isoforms (DsxM and DsxF) under the control of the RNA splicing factor *transformer* (*tra*). *tra* itself is also alternatively spliced so that a functional Tra protein is only present in females; thus, DsxM is produced by default, while DsxF expression requires Tra. The sex-specific Dsx isoforms are essential for both male and female sexual differentiation. This pathway is profoundly different from the molecular mechanisms that control sex-specific development in other animal groups. In animals as different as vertebrates, nematodes, and crustaceans, sexual differentiation involves male-specific transcription of *dsx*-related transcription factors that are not alternatively spliced and play no role in female sexual development. To understand how the unique splicing-based mode of sexual differentiation found in insects evolved from a more ancestral transcription-based mechanism, we examined *dsx* and *tra* expression in three basal, hemimetabolous insect orders. We find that functional Tra protein is limited to females in the kissing bug *Rhodnius prolixus* (Hemiptera), but is present in both sexes in the louse *Pediculus humanus* (Phthiraptera) and the cockroach *Blattella germanica* (Blattodea). Although alternatively spliced *dsx* isoforms are seen in all these insects, they are sex-specific in the cockroach and the kissing bug but not in the louse. In *B. germanica*, RNAi experiments show that *dsx* is necessary for male, but not female, sexual differentiation, while *tra* controls female development via a *dsx-*independent pathway. Our results suggest that the distinctive insect mechanism based on the *tra-dsx* splicing cascade evolved in a gradual, mosaic process: sex-specific splicing of *dsx* predates its role in female sexual differentiation, while the role of *tra* in regulating *dsx* splicing and in sexual development more generally predates sex-specific expression of the Tra protein. We present a model where the canonical *tra*-*dsx* axis originated via merger between expanding *dsx* function (from males to both sexes) and narrowing *tra* function (from a general splicing factor to the dedicated regulator of *dsx*).
