## Supplemental Table 1 for "Hemimetabolous insects elucidate the origin of sexual development via alternative splicing"

### Sheet: Sheet1
Order	Species	Gene Set Source	Set of Gene Models
Diptera	Musca domestica	NCBI	*data obtained from NCBI was gathered in BLASTP searches of all proteins tagged with species identifier
	Drosophila melanogaster	NCBI	*
Lepidoptera	Bombyx mori	NCBI	*
Coleoptera	Tribolium castaneum	NCBI	*
Hymenoptera	Apis mellifera	NCBI	*
Phthiraptera	Pediculus humanus	Vectorbase	PhumU2.4
Hemiptera	Acyrthosiphon pisum	NCBI	*
	Cimex lectularius	i5K	Cimex lectularius OGS v1.2
	Halyomorpha halys	i5K	Halyomorpha_halys_BCM_v0.5.3_proteins
	Homalodisca vitripennis	i5K	HVIT_new_ids.faa
	Gerris buenoi	i5K	GBUE_new_ids.faa
	Oncopeltus fasciatus	i5K	Oncopeltus fasciatus OGSv1.2
	Rhodnius prolixus	Vectorbase	RproC3.3
	Diaphorina citri	i5K	Diaphorina citri OGSv1.0, proteins
	Pachypsylla venusta	i5K	PVEN_new_ids.faa
Thysanoptera	Frankliniella occidentalis	i5K	FOCC_new_ids.faa
Blattodea	Blattella germanica	i5K	Blattella_germanica_BCM_v0.5.3_proteins
Phasmatodea	Medauroidea extradentata	i5K	Mext_OGS_v1.0_pep.fa
Ephemeroptera	Ephemera danica	i5K	EDAN_new_ids.faa
Odonata	Ladona fulva	i5K	LFUL_new_ids.faa
Diplura	Catajapyx aquilonaris	i5k	Catajapyx aquilonaris_BCM_v0.5.3_proteins
Harpacticoida	Tigriopus californicus	i5k	TCALIF_proteins_v1.0_new_ids.fasta
Amphipoda	Hyalella azteca	i5K	Hyalella_azteca_BCM_v0.5.3_proteins
Branchiopoda	Daphnia magna	NCBI	*
	Moina macrocopa	NCBI	*
Decapoda	Fenneropenaeus chinensis	NCBI	*
Ixodida	Ixodes scapularis	NCBI	*
Araneae	Parasteatoda tepidariorum	i5K	Augustus_set_v3.0_proteins
Mesostigmata	Metaseiulus occidentalis	NCBI	retrieved accession numbers from Pomerantz et al, 2014
