## Supplemental Table 2 for "Hemimetabolous insects elucidate the origin of sexual development via alternative splicing"

### Sheet: Sheet1
Species	Distance between (doublesex - prospero) coordinates	Prospero containing scaffold or chromosome	dsx-containing scaffold or chromosome	Genome source (assembly)
Drosophila melanogaster	-3.36 Mb	chromosome 3R	Chromosome 3R	FlyBase (R6.17)
Musca domestica	N/A -- Musca doublesex is not on the same scaffold as prospero	scaffold2	Scaffold 18658	VectorBase (MdomA1 assembly)
Tribolium castaneum	-17 Kb	LG7	LG7	ensembl (Tcas5.2)
Apis mellifera	107 Kb	chromosome 5	Chromosome 5	BeeBase (Amel_4.5)
Bombyx mori	-245 kb	scaffold 32	Scaffold 32	ensembl (ASM15162v1)
Pediculus humanus	27.8 kb	DS235339	DS235339	VectorBase (PhumU2 assembly)
Frankliniella occidentalis	629 kb	Scaffold 59	Scaffold 59	i5k (Focc_FINAL.scaffolds_new_ids.fa)
Blattella germanica	180 kb	Scaffold 615	Scaffold 615	i5k (Blattella_germanica_scaffolds)
Ladona fulva	not on the same scaffold, but prospero is at the very end of its scaffold	Scaffold 1803	Scaffold 1719	i5k (Lful_Scha04012013-genome_new_ids.fa)
Ephemera danica	28.6 kb	Scaffold 207	Scaffold 207	i5k (Edan07162013.scaffolds_new_ids.fa)
