## Supplemental Table 3 for "Hemimetabolous insects elucidate the origin of sexual development via alternative splicing"

### Sheet: Sheet1
Species	Genome Model	Genome Source	Scaffold containing Prospero	Scaffold size
Oncopeltus fasciatus	Ofas.scaffolds_new_ids.fa	i5K	Scaffold1231	264003
Pachypsylla venusta	Pven10162013.scaffolds_new_ids.fa	i5K	Scaffold2120	121234
Halyomorpha halys	Halyomorpha_halys_scaffolds	i5K	Scaffold247	1246075
Cimex lectularius	Clec_Bbug02212013.genome_new_ids.fa	i5K	Scaffold3	17889087
Acyrthosiphon pisum	Assembly v2	Aphid base	Scaffold1194	122213
Homoladisca vitripennis	Homalodisca vitripennis genome assembly GCA_000696855.1	i5K	Scaffold379	1225604
Diaphorina citri	NCBI-diaci1.1	i5K	scaffold9577.1	2290
Gerris buenoi	Gbue.scaffolds.50_new_ids.fa	i5K	Scaffold52	1116337
Rhodnius prolixus	RproC3 assembly	vectorbase	KQ034252	975087
