## Supplemental Table 4 for "Hemimetabolous insects elucidate the origin of sexual development via alternative splicing"

### Sheet: Supplemental_Table 4
Supplemental Table 4. Percentage representation of 30 cuticular hydrocarbons extracted from Blattella germanica
Hydrocarbon	WT Males	WT Males SEM	WT Females	WT Females SEM	dsBgTra Females	dsBgTra Females SEM
1. n-Heptacosane	1.8611	0.0597303	1.53255	0.0717654	1.59079	0.151348
2. 11- and 13-Methylheptacosane	5.78327	0.255728	2.47831	0.164696	4.28837	0.332376
3. 5-Methylheptacosane	2.95147	0.325265	2.0444	0.118537	2.26729	0.290007
4. 11,15-Dimethylheptacosane	0.926478	0.262233	0.545699	0.0285167	0.675684	0.215181
5. 3-Methylheptacosane	3.35274	0.068161	2.57428	0.119425	2.31019	0.0752371
6. 5,9- and 5,11-Dimethylheptacosane	2.36269	0.162709	3.09778	0.264026	2.42674	0.0844303
7. n-Octacosane	0.802749	0.0261123	0.755396	0.0260834	0.816513	0.0630046
8. 3,11- and 3,9-Dimethylheptacosane	1.84048	0.133674	3.1678	0.320697	1.85782	0.107892
9. 12- and 14-Methyloctacosane	1.59053	0.0451675	1.19306	0.0261744	1.53223	0.0385485
10. 2-Methyloctacosane	0.74259	0.0551795	1.01359	0.0154231	0.662057	0.0501897
11. 4-Methyloctacosane	0.727198	0.0215399	0.784225	0.0120494	0.618304	0.0342631
12. Unknown	0.333472	0.0447266	0.482235	0.018487	0.310038	0.0473948
13. n-Nonacosane	4.8494	0.160929	6.36474	0.16655	7.48233	0.510878
14. Unknown	0.47602	0.0290091	0.691218	0.0110015	0.415229	0.0261481
15. 9-, 11-, 13-, and 15-Methylnonacosane	23.9966	0.246726	14.8533	0.25082	25.082	1.10396
16. 7-Methylnonacosane	3.27442	0.0590765	3.02788	0.0320797	3.56545	0.69764
17. 5-Methylnonacosane	6.46908	0.170671	6.36353	0.10629	6.72743	0.522559
18. 13,17- and 11,15-Dimethylnonacosane	5.05765	0.147192	6.74438	0.252285	5.25061	0.707347
19. Unknown	0.772317	0.0556518	0.952919	0.0353471	0.652566	0.0337659
20. 3-Methylnonacosane	8.57165	0.299286	9.43761	0.204183	9.34839	0.384778
21. 5,9- and 5,11-Dimethylnonacosane	3.81754	0.108799	4.81918	0.249245	3.21959	0.161814
22. 3,7-, 3,9-, and 3,11-Dimethylnonacosane	13.2304	0.231083	19.8692	0.495088	10.5853	0.804315
23. Unknown	0.980825	0.0233738	1.00551	0.258303	2.13888	0.534109
24. 11-, 13-, and 15-Methyltriacontane	1.13448	0.0258322	1.82309	0.176273	0.996329	0.0660136
25. Unknown	0.316623	0.025018	0.412977	0.0325293	0.245388	0.03882
26. 4,8- and 4,10-Dimethyltriacontane	0.451721	0.0213582	0.717419	0.0295977	0.554765	0.22455
27. 11-, 13-, and 15-Dimethylhentriacontane	2.17484	0.105135	1.48359	0.122753	3.63998	0.804647
28. 13,17- and 11,15-Dimethylhentriacontane	0.402948	0.0110907	0.533601	0.0228295	0.258192	0.0289991
29. 5,9- and 5,11-Dimethylhentriacontane	0.459255	0.0271491	0.624909	0.0503806	0.246444	0.0247026
30. 10,12-Dimethyldotriacontane	0.289391	0.00718912	0.605623	0.0253252	0.235086	0.0206768
