## Supplemental Table 5 for "Hemimetabolous insects elucidate the origin of sexual development via alternative splicing"

### Sheet: Sheet1
Primer name	Sequence	Species	Purpose
RpTraRACE_for	ACATCCGTATCCGCCGTTTGTTCCCCC	Rhodnius prolixus	3' RACE for transformer
RpTraRACE_rev1	AACAAACGGCGGATACGGATGTAG	Rhodnius prolixus	5' RACE for transformer
RpTraRACE_rev2	TCAGGACCTCGCAGGATTGGTAAT	Rhodnius prolixus	5' RACE for transformer
RpTra_checkF	ATTACCAATCCTGCGAGGTCCTGA	Rhodnius prolixus	RT-PCR assay sex specificity of transformer transcripts
RpTra_checkR	TAGGCGAGTGACGGCTAGAAGGTC	Rhodnius prolixus	RT-PCR assay sex specificity of transformer transcripts
rhod_dsx_EKD_Falt	GATTACGCCAAGCTTCGCCAAACTGTGCCCGCTGTAGGAAC	Rhodnius prolixus	3' RACE for doublesex, outer PCR primer (males and females)
rhod_dsx_EKD_F2	GATTACGCCAAGCTTGAGATGGCCAAACAGACAGCGTTGC	Rhodnius prolixus	3' RACE for doublesex, nested PCR primer (males only)
rhod_dsx_male_aseF1	GTTCAGACAACCGCCTTTCTACTCAGGACCTGT	Rhodnius prolixus	RT-PCR assay sex specificity of doublesex transcripts
Rhod_dsx_male_R1	TGAAGGTAGGCTGCTCATCTGAGTGGAGA	Rhodnius prolixus	RT-PCR assay sex specificity of doublesex transcripts
Rhod_beta_actin_qPCR_F	CCAGGCATCAGGGTGTGAT	Rhodnius prolixus	qPCR
Rhod_beta_actin_qPCR_R	ACCTCTTTTGGATTGGGCTTCA	Rhodnius prolixus	qPCR
RpDsx1_F5	CAGCCTCCAGACTACAGGTG	Rhodnius prolixus	qPCR
RpDsx1_R5	TGCGTCTTCTTAACTTGCATTCT	Rhodnius prolixus	qPCR
RpDsx2_F	AACTGTCCTTGGGCGTTCTA	Rhodnius prolixus	qPCR
RpDsx2_R	AGCGGGAATTCGTTCTCTGA	Rhodnius prolixus	qPCR
RpDsx3_F	CGAAAACAAGCCGGCCAGT	Rhodnius prolixus	qPCR
RpDsx3_R	CTTGGTTGAAGGTAGGCTGC	Rhodnius prolixus	qPCR
BgTraRACE_rev	CCTTCTGGACCACGGAAAACAGGATGT	Blattella germanica	5' RACE for transformer
BgTraRACE_for	ACATCCTGTTTTCCGTGGTCCAGAAGG	Blattella germanica	3' RACE for transformer
BgDsxRACE_for	TCGTCCTCATCGCCCGTCTCCACAGG	Blattella germanica	3' RACE for doublesex
BgDsxRACE_rev	CCTGTGCACGTCGTAGCGCCGTC	Blattella germanica	5' RACE for doublesex
dsBgTra-template1F	AGATTTCATTCAAGTGGACCTGGATCATAC	Blattella germanica	generate template for dsRNA synthesis for transformer RNAi fragment 1
dsBgTra-template1R	TCACATACCTGGTCTCCGCT	Blattella germanica	generate template for dsRNA synthesis for transformer RNAi fragment 1
dsBgTra-template2F	CATGGGTTCCCGCCTTAGTAAT	Blattella germanica	generate template for dsRNA synthesis for transformer RNAi fragment 2
dsBgTra-template2R	TCACATACCTGGTCTCCGCT	Blattella germanica	generate template for dsRNA synthesis for transformer RNAi fragment 2
BgTra_ex2F	TCTCACGTCGCTCTCCAGGT	Blattella germanica	test the sex specificity of the exon2/4 and exon 2/3 junction in BgTra
BgTra_ex4R	TGGCTCTCTCTGAACTGGGGA	Blattella germanica	test the sex specificity of the exon2/4 junction in BgTra
BgTra_ex3R	TGTGCTTGAACGTATGCTCCC	Blattella germanica	test the sex specificity of the exon2/4 and exon 2/3 junction in BgTra
BgTra_ex6F1	TACTGAATCCTGAAGATGTGGTGCT	Blattella germanica	test the sex specificity of the exon6/7 and exon 6/8 junction in BgTra
BgTra_ex7R	GCTGCCCTGCTGTTGGAGACTGC	Blattella germanica	test the sex specificity of the exon6/7 junction in BgTra
BgTra_ex8R	AGGAGGAACACTGTCCAATCTCGTAGCCCGTA	Blattella germanica	test the sex specificity of exon 6/8 junction in BgTra
BgTra_ex6F2	GAGGTCAAATATGTGTGGCTGAAT	Blattella germanica	test the sex specificity of a longer exon 6 that includes a stop codon in BgTra
BgTra_ex6R	CCTCTTGATCCTACAATGCCCTCAT	Blattella germanica	test the sex specificity of a longer exon 6 that includes a stop codon in BgTra
dsBgDsx-template1F	GCATGTGCGGGAGTGAGAGA	Blattella germanica	generate template for dsRNA synthesis for doublesex RNAi fragment 1
dsBgDsx-template1R	CGTCGTAGCGCCGTCTGTAG	Blattella germanica	generate template for dsRNA synthesis for doublesex RNAi fragment 1
dsBgDsx-template2F	AGAACGGCAGCGAGACAGGC	Blattella germanica	generate template for dsRNA synthesis for doublesex RNAi fragment 2
dsBgDsx-template2R	TGTGGAGACGGGCGATGAGG	Blattella germanica	generate template for dsRNA synthesis for doublesex RNAi fragment 2
dsBgDsx-template3F	GAATCAAGAAGTCCCCCTGCAA	Blattella germanica	generate template for dsRNA synthesis for doublesex RNAi fragment 3
dsBgDsx-template3R	GTTCACAGAGAACTAACATTTGTCC	Blattella germanica	generate template for dsRNA synthesis for doublesex RNAi fragment 3
dsGFP-template1F	TTCTTCAAGTCCGCCATGCC	N/A	generate template for dsRNA synthesis for GFP
dsGFP-template1R	GTTGGGGTCTTTGCTCAGGG	N/A	generate template for dsRNA synthesis for GFP
BgDsx_ex3F	CCTGCAATCGATGCAATATCTGATGGA	Blattella germanica	test the sex specificity of BgDsx exon 3/6 boundary and sex specificity of inclusion of exon 5
BgDsx_ex6R	CATTCGCAGAGCTTCCGCCCATTGTACG	Blattella germanica	test the sex specificity of BgDsx exon 3/6 boundary and sex specificity of inclusion of exon 5
BgDsx_ex3F2	GAATCAAGAAGTCCCCCTGCAA	Blattella germanica	test the sex specificity of BgDsx exon 3/4 boundary (qPCR)
BgDsx_ex4R	GTTCACAGAGAACTAACATTTGTCC	Blattella germanica	test the sex specificity of BgDsx exon 3/4 boundary (qPCR)
BgVitF	CTGGGCATTTGACAACACAACAT	Blattella germanica	measure relative abundance of vitellogenin expression (qPCR)
BgVitR	TTGAAGAGCTGCTGGAGAGTTTG	Blattella germanica	measure relative abundance of vitellogenin expression (qPCR)
BgVitRecF	ACCAACTCCACAAGGACCAC	Blattella germanica	measure relative abundance of vitellogenin receptor expression (qPCR)
BgVitRecR	AACGGATCTGCACCTGTAGC	Blattella germanica	measure relative abundance of vitellogenin receptor expression (qPCR)
BgDegSpermF	ATTTTCCTGCTGTGCCTGGT	Blattella germanica	measure relative abundance of degenerative spermatocyte ortholog in B. germanica (qPCR)
BgDegSpermR	TCAGTCCACGGCTCTTTCTC	Blattella germanica	measure relative abundance of degenerative spermatocyte ortholog in B. germanica (qPCR)
BgFuzOnF	GCTCCGTAATCAATGCCATGC	Blattella germanica	measure relative abundance of fuzzy onion ortholog in B. germanica (qPCR)
BgFuzOnR	CCACAAACACAACGTCGTCC	Blattella germanica	measure relative abundance of fuzzy onion ortholog in B. germanica (qPCR)
BgActinF	AGCTTCCTGATGGTCAGGTGA	Blattella germanica	measure abundance of beta actin (qPCR)
BgActinR	TGTCGGCAATTCCAGGGTACATGGT	Blattella germanica	measure abundance of beta actin (qPCR)
tra 5' RACE redo	GATTACGCCAAGCTTACGAACAATTGGATGATGAAGGCCGCCA	Pediculus humanus	5' RACE for transformer (males and females)
louse_tra_EKD_F1	GATTACGCCAAGCTTCCGGAAGATGTAACAATCTCGAGGAG	Pediculus humanus	3' RACE for transformer, outer PCR primer (males and females)
louse_tra_EKD_Falt	GATTACGCCAAGCTTGGAACAGGGGTGGTAGGGAGAGAGA	Pediculus humanus	3' RACE for transformer, nested PCR primer #1 (males and females)
louse_tra_nestF1	GATTACGCCAAGCTTAGGAGGAATAGGAGGAGTAGGAGGTGGA	Pediculus humanus	3' RACE for transformer, nested PCR primer #2 (males and females)
louse_tra_isoform3_F1	TATCACAGTGAAGGAGGAGTAGAGGT	Pediculus humanus	RT-PCR assay sex specificity of transformer transcripts
louse_tra_isoform3_R1	GATCCATTCTCATTCTGCTCCTGTTA	Pediculus humanus	RT-PCR assay sex specificity of transformer transcripts
louse_tra_isoform4_f1	CGGCGGCGGTGGCGGTT	Pediculus humanus	RT-PCR assay sex specificity of transformer transcripts
louse_tra_isoform4_r1	TCGCCTGTTGTTGCTGTTGAAAT	Pediculus humanus	RT-PCR assay sex specificity of transformer transcripts
louse_dsx_EKD_Falt	GATTACGCCAAGCTTACACCTCGAACTCCTCCAAATTGTGCCA	Pediculus humanus	3' RACE for doublesex, outer PCR primer (males and females)
louse_dsx_EKD_F2	GATTACGCCAAGCTTCTCCTCCAAATTGTGCCAGATGCAG	Pediculus humanus	3' RACE for doublesex, nested PCR primer #1 (females only)
louse.dsx.3prime.jan12.F1	GATTACGCCAAGCTTCGGTGGTGATTACGAAGTTGCGACAAAAAT	Pediculus humanus	3' RACE for doublesex, nested PCR primer #2 (females only)
louse_dsx_F1	GGTGGTGATTACGAAGTTGCGACAA	Pediculus humanus	RT-PCR assay sex specificity of PhDsx1
louse_dsx_t1r1	GGTTGAAATTTTCCACGGGATGT	Pediculus humanus	RT-PCR assay sex specificity of PhDsx1
louse_dsx_2F	GTGGTGATTACGAAGTTGCGACAAAA	Pediculus humanus	RT-PCR assay sex specificity of PhDsx2
louse_dsx_2R	TTCTCCTTGGTGGTGATTCTGGCG	Pediculus humanus	RT-PCR assay sex specificity of PhDsx2
